# Comprehensive immune profiling of melanoma-draining lymph nodes identifies plasmacytoid dendritic cells as new biomarker for PD-L1 blockade

**DOI:** 10.1101/2025.08.22.671842

**Authors:** Emma Reynaud, Sonya Belherazem, Özge Cicek Sener, Sarah Hofmann, Alperen Acari, Pragati Lodha, Shruthi Hemanna, Nicolò Coianiz, Volker Ast, Sònia Tugues, Lothar C. Dieterich

## Abstract

Immune checkpoint blockade (ICB) has become a powerful weapon in the treatment of melanoma and other cancer types. Still, only a minority of patients profits from this type of therapy. As ICB is associated with considerable adverse effects, predictive biomarkers to select patients for ICB treatment are urgently needed. Here, we comprehensively immunophenotyped primary tumors and tumor-draining lymph nodes (tdLNs) from a panel of ICB-resistant and -sensitive melanoma models in mice. Surprisingly, we found that whereas tumor-infiltrating CD8+ T cells showed strong responses to PD-L1 blockade in ICB-sensitive melanoma, CD8+ T cell profiles in tdLNs were very similar in ICB responder and non-responder models. In contrast, we identified distinct myeloid immune profiles in tdLNs correlating with ICB responsiveness, including a low frequency of activated dendritic cells and a high frequency of plasmacytoid dendritic cells (pDCs). Notably, pDC marker genes and frequencies in tdLNs of melanoma patients correlated with favorable outcome. Thus, the level of pDCs in tdLNs represents a potential new biomarker for ICB in melanoma patients.
