## Supplementary material for "Comprehensive immune profiling of melanoma-draining lymph nodes identifies plasmacytoid dendritic cells as new biomarker for PD-L1 blockade": Table S1

### Sheet: Sheet1
		Clone	Company and Cat. No.
	Flow Cytometry
	Podoplanin-PeCy7	8.1.1	BioLegend Cat. No. 127412
	CD86-APCCy7	GL-1	BioLegend Cat. No. 105737
	CD45-BV570	30-F11	BioLegend Cat. No. 103136
	MHCII-AF700	M5 /114.15.2	BioLegend Cat. No. 107622
	CD21-APC	7E9	BioLegend Cat. No. 123411
	PD-1-PEDazzle594	RMP1-30	BioLegend Cat. No. 109116
	B220-PEFire640	RA3-6B2	BioLegend Cat. No. 103275
	CD19-BV785	6D5	BioLegend Cat. No. 115543
	CD31-FITC	MEC13.3	BioLegend Cat. No. 102506
	GL7-Pacificblue	GL7	BioLegend Cat. No. 144614
	CD27-BV605	LG.3A10	BioLegend Cat. No. 124249
	CD80-SparkNIR685	16- 10A1	BioLegend Cat. No. 104762
	IgD-BV650	11-26c.2a	BioLegend Cat. No. 495721
	PD-L1-PE	10F.9G2	BioLegend Cat. No. 124308
	CD138-PerCPCy5.5	281-2	BioLegend Cat. No. 142510
	VISTA-BV421	MIH63	BioLegend Cat. No. 150212
	CD169-PECy7	3D6.112	BioLegend Cat. No. 142412
	F4/80-APC	A3-1	BioRad MCA497APC
	Ly6G-FITC	1A8	BD Biosciences 551460
	CD11b-PacificBlue	M1/70	BioLegend Cat. No. 101224
	Ly6C-BV650	HK1.4	BioLegend Cat. No. 128049
	CD11c- PerCPCy5.5	N418	BioLegend Cat. No. 117328
	CD3-APCCy7	145-2C11	BioLegend Cat. No. 100302
	CD8-RPE-AF750	KT15	Biorad MCA609P750
	CD44-BV570	IM7	BioLegend Cat. No. 103037
	CD62L-AF700	MEL-14	BioLegend Cat. No. 104426
	GranzymeB-PECy5	QA16A02	BioLegend Cat. No. 372225
	KLRG1-BV785	2F1	BioLegend Cat. No. 138429
	SLAMF6-PacificBlue	330-AJ	BioLegend Cat. No. 134608
	CD103-PerCPeFluor710	2E7	Thermo Fisher Catalog # 46-1031-82
	TIM3-BV605	RMT3-30	BioLegend Cat. No. 119721
	IFNg-BV421	XMG1.2	BioLegend Cat. No. 505829
	CD69-BV650	H1.2F3	BioLegend Cat. No. 104541
	CD3-AF488	145-2C11	BioLegend Cat. No. 100321
	CD19-AF488	6D5	BioLegend Cat. No. 115521
	NK1.1-AF488	PK136	BioLegend Cat. No. 108718
	CD62L-BV785	MEL-14	BioLegend Cat. No. 104440
	CD317-BV711	927	BioLegend Cat. No. 127014
	CD11c-PerCP	N418	BioLegend Cat. No. 117326
	TCF1-AF532	c63d9	Cell signaling #46382
	TOX-eFluor660	TXRX10	life technologies/50-6502-82
	Arginase-BV605	A1exF5	Thermo 404-3697-82
	iNOS-BV421	CXNFT	Thermo 406-5920-82
	Zombie aqua Fixable Viability Kit		BioLegend Cat. No. 423102
	Apotracker		BioLegend Cat. No. 427403
	Lyve1-eFluor570	ALY7	Thermo 41-0443-82
	CD11c-FITC	N418	BioLegend Cat. No. 117306
	Bst2-AF647	927	BioLegend Cat. No. 127014
	Ly6C-AF700	HK1.4	BioLegend Cat. No. 128024
	IF staining
	LYVE-1		R&D AF2125
	MECA-32	MECA-32	BioLegend Cat. No. 120504
	BRAFV600E	RM8	Invitrogen-MA5-24661
	gp100	EP4863(2)	abcam 137078
	CD45	30-F11	BioLegend Cat. No. 103104
	Hoechst 33342
